# A quantitative in vivo CRISPR-imaging platform identifies regulators of hyperplastic and hypertrophic adipose morphology in zebrafish

**DOI:** 10.1101/2025.04.20.649706

**Authors:** Rebecca Wafer, Panna Tandon, James E. N. Minchin

## Abstract

Adipose tissues exhibit a remarkable capacity to expand, regress, and remodel in response to energy status. The cellular mechanisms underlying adipose remodelling are central to metabolic health. Hypertrophic remodelling - characterised by the enlargement of existing adipocytes - is associated with insulin resistance, type 2 diabetes, and cardiovascular disease. In contrast, hyperplastic remodelling – in which new adipocytes are generated - is linked to improved metabolic outcomes. Despite its clinical importance, the regulation of hypertrophic and hyperplastic adipose morphology remains poorly understood. Here, we integrate human transcriptomic data with a quantitative CRISPR-imaging platform in zebrafish to identify regulators of adipose morphology. We developed an image-based phenotyping pipeline that captures lipid droplet size, number, and spatial patterning, and applied generalised additive modelling to quantify hyperplastic versus hypertrophic morphology signatures. Using this platform, we conducted an F0 CRISPR screen targeting 25 candidate genes and identified three that induced hypertrophic morphology (*txnipa*, *mmp14b* and *foxp1b*) and an additional candidate that altered total adiposity (*kazna*). For functional validation, we generated stable loss-of-function alleles for both zebrafish foxp1 paralogues. Spatial analysis along the anterior-posterior axis revealed that *foxp1b* mutants display developmental hypertrophy but profoundly blunted adaptive responses to high-fat diet (∼68% reduction across all spatial zones), while *foxp1a* mutants show normal baseline morphology but disrupted spatial patterning of diet-induced hypertrophy. Together, these findings establish a scalable CRISPR-imaging platform for in vivo genetic screening of adipose morphology, and reveal distinct roles for Foxp1 paralogues in developmental patterning and adaptive responses to dietary challenge in adipose tissue.
