## Supplemental Table 2 for "A quantitative in vivo CRISPR-imaging platform identifies regulators of hyperplastic and hypertrophic adipose morphology in zebrafish"

### Sheet: 102_keepers
gene	ASPC enriched?	top 50 ASPC expressor?	coding/non-ribosomal?	hyperplastic?	hypertrophic?
ABCB11	1	0	1	1	0
ABCC2	1	0	1	0	1
ABHD14B	1	0	1	1	0
ADAMTSL1	1	0	1	0	1
ADCY2	1	0	1	1	0
ADH1B	0	1	1	1	0
ADH1C	1	0	1	1	0
AMPH	1	0	1	1	0
ANG	1	0	1	1	0
APBB2	0	1	1	0	1
ARMC5	1	0	1	0	1
ASPA	1	0	1	0	1
BHLHE22	1	0	1	0	1
BICC1	0	1	1	0	1
BNC2	0	1	1	0	1
BTG3	1	0	1	1	0
C1GALT1C1L	1	0	1	1	0
C1QBP	1	0	1	1	0
CACNB4	1	0	1	0	1
CAST	0	1	1	1	0
CCDC80	0	1	1	0	1
CD81	1	0	1	1	0
CHRDL1	1	0	1	0	1
CLEC2L	1	0	1	0	1
CRAT	1	0	1	1	0
CXCL14	1	1	1	0	1
EI24	1	0	1	1	0
EIF4EBP3	1	0	1	1	0
ERRFI1	1	0	1	1	0
EXOC3L4	1	0	1	0	1
FH	1	0	1	1	0
FKBP5	0	1	1	1	0
FMO1	1	0	1	0	1
FMO3	1	0	1	0	1
FOLH1	1	0	1	0	1
FOS	0	1	1	0	1
FOXP1	0	1	1	0	1
FTX	0	1	1
GHR	0	1	1	1	0
GINM1	1	0	1	1	0
GPX3	1	0	1	1	0
GSTM5	1	0	1	0	1
HOXC4	1	0	1	0	1
HPS6	1	0	1	1	0
IGFBP3	1	0	1	1	0
IRX1	1	0	1	1	0
KAZN	1	1	1	0	1
KCP	1	0	1	0	1
KRT222	1	0	1	0	1
LAMB2	1	0	1	0	1
LARP6	1	0	1	1	0
LIMA1	0	1	1	0	1
LINC01886	1	0	0
LINC01914	1	0	0
LINC02518	1	0	0
LRMDA	0	1	1	0	1
LRP3	1	0	1	1	0
LY6K	1	0	1	1	0
MAGI2	0	1	1	1	0
MALAT1	0	1	1
MAP1LC3C	1	0	1	1	0
MIR4458HG	1	0	0
MMP14	1	0	1	1	0
MRPL24	1	0	0
NAV3	0	1	1	0	1
NDN	1	0	1	1	0
NFAT5	0	1	1	0	1
NGRN	1	0	1	1	0
NUPR1	1	0	1	1	0
PARD3	0	1	1	1	0
PDF	1	0	1	1	0
PDK4	0	1	1	1	0
PHB	1	0	1	1	0
PID1	0	1	1	1	0
PNISR	0	1	1	0	1
PRRX1	0	1	1	0	1
PTEN	0	1	1	1	0
PTGFR	1	0	1	0	1
PTPRD	1	0	1	0	1
PTPRG	0	1	1	1	0
RAMP2-AS1	1	0	0
RERE	0	1	1	1	0
RNASE4	1	0	1	1	0
RPL11	0	1	0
RPL13	0	1	0
RPL23	0	1	0
RPL34	0	1	0
RPL37A	0	1	0
RPLP1	0	1	0
RPLP2	0	1	0
RPS12	0	1	0
RPS14	0	1	0
RPS18	0	1	0
RPS6	0	1	0
RPS8	0	1	0
RRAGA	1	0	1	1	0
RTL8A	1	0	1	1	0
RTN4	0	1	1	1	0
RUNX1T1	0	1	1	0	1
SBF2	0	1	1	1	0
SDK1	0	1	1	1	0
SELENOM	1	0	1	1	0
SELENOS	1	0	1	1	0
SLC19A2	1	0	1	1	0
SLC6A15	1	0	1	1	0
SPAG17	1	0	1	0	1
SPARC	1	1	1	0	1
SPRY2	1	0	1	1	0
SRPX	1	0	1	1	0
STK32A	1	0	1	0	1
STOML2	1	0	1	1	0
TBX15	1	0	1	1	0
TGFBR3	0	1	1	1	0
TMEM115	1	0	1	1	0
TMEM119	1	0	1	0	1
TNRC6A	0	1	1	0	1
TNRC6B	0	1	1	0	1
TPRG1L	1	0	1	1	0
TPT1	0	1	1	1	0
TSHZ2	0	1	1	0	1
TXNIP	0	1	1	1	0
YIF1A	1	0	1	1	0

### Sheet: 102_keepers_sorted
ABCB11			P
ABCC2			T
ABHD14B			P
ADAMTSL1			T
ADCY2			P
ADH1B			P
ADH1C			P
AMPH			P
ANG			P
APBB2			T
ARMC5			T
ASPA			T
BHLHE22			T
BICC1			T
BNC2			T
BTG3			P
C1GALT1C1L	*		P	notGTEx
C1QBP			P
CACNB4			T
CAST			P
CCDC80			T
CD81			P
CHRDL1			T
CLEC2L			T
CRAT			P
CXCL14			T
EI24			P
EIF4EBP3	*		P
ERRFI1			P
EXOC3L4			T
FH			P
FKBP5			P
FMO1			T
FMO3			T
FOLH1			T
FOS			T
FOXP1			T
GHR			P
GINM1			P
GPX3			P
GSTM5			T
HOXC4			T
HPS6			P
IGFBP3			P
IRX1			P
KAZN			T
KCP			T
KRT222			T
LAMB2			T
LARP6			P
LIMA1			T
LRMDA	*		T	notGTEx
LRP3			P
LY6K			P
MAGI2			P
MAP1LC3C			P
MMP14			P
NAV3			T
NDN			P
NFAT5			T
NGRN			P
NUPR1			P
PARD3			P
PDF	*		P
PDK4			P
PHB			P
PID1			P
PNISR			T
PRRX1			T
PTEN			P
PTGFR			T
PTPRD			T
PTPRG			P
RERE			P
RNASE4			P
RRAGA			P
RTL8A	*		P	notGTEx
RTN4			P
RUNX1T1			T
SBF2			P
SDK1			P
SELENOM	*		P	notGTEx
SELENOS	*		P	notGTEx
SLC19A2			P
SLC6A15			P
SPAG17			T
SPARC			T
SPRY2			P
SRPX			P
STK32A			T
STOML2			P
TBX15			P
TGFBR3			P
TMEM115			P
TMEM119			T
TNRC6A			T
TNRC6B			T
TPRG1L			P
TPT1			P
TSHZ2			T
TXNIP			P
YIF1A			P
