## Supplemental Table 3 for "A quantitative in vivo CRISPR-imaging platform identifies regulators of hyperplastic and hypertrophic adipose morphology in zebrafish"

### Sheet: 102keepers_ebiomedicine_overlap
source	term_name	term_id	highlighted	adjusted_p_value	negative_log10_of_adjusted_p_value	term_size	query_size	intersection_size	effective_domain_size	intersections
GO:BP	cell differentiation	GO:0030154	TRUE	0.00117943	2.9283274925183234	621	102	43	3315	ADAMTSL1,ANG,APBB2,ARMC5,ASPA,BHLHE22,CACNB4,CD81,CHRDL1,CXCL14,ERRFI1,FOS,FOXP1,GHR,IGFBP3,IRX1,KAZN,KCP,LAMB2,LRMDA,LRP3,MAGI2,MMP14,NAV3,NDN,NGRN,NUPR1,PARD3,PHB,PRRX1,PTEN,PTPRD,PTPRG,RERE,RTN4,RUNX1T1,SDK1,SPAG17,SPRY2,TBX15,TGFBR3,TMEM119,TXNIP
GO:BP	cellular developmental process	GO:0048869	FALSE	0.00117943	2.9283274925183234	621	102	43	3315	ADAMTSL1,ANG,APBB2,ARMC5,ASPA,BHLHE22,CACNB4,CD81,CHRDL1,CXCL14,ERRFI1,FOS,FOXP1,GHR,IGFBP3,IRX1,KAZN,KCP,LAMB2,LRMDA,LRP3,MAGI2,MMP14,NAV3,NDN,NGRN,NUPR1,PARD3,PHB,PRRX1,PTEN,PTPRD,PTPRG,RERE,RTN4,RUNX1T1,SDK1,SPAG17,SPRY2,TBX15,TGFBR3,TMEM119,TXNIP
GO:BP	negative regulation of cellular process	GO:0048523	TRUE	0.00353473	2.451643792417199	823	102	50	3315	ABCC2,ANG,APBB2,BICC1,BTG3,C1QBP,CACNB4,CAST,CHRDL1,CXCL14,EI24,EIF4EBP3,ERRFI1,FMO1,FOXP1,IGFBP3,IRX1,LIMA1,LRP3,MAGI2,MMP14,NAV3,NDN,NUPR1,PARD3,PDK4,PHB,PID1,PRRX1,PTEN,PTGFR,PTPRD,PTPRG,RERE,RRAGA,RTN4,RUNX1T1,SELENOS,SPARC,SPRY2,SRPX,TBX15,TGFBR3,TMEM115,TMEM119,TNRC6A,TNRC6B,TPRG1L,TPT1,TXNIP
GO:BP	tissue development	GO:0009888	TRUE	0.00946341	2.023952372665932	246	102	24	3315	ARMC5,BNC2,CACNB4,ERRFI1,FOS,FOXP1,GHR,HOXC4,IRX1,KAZN,LAMB2,MAGI2,MMP14,NUPR1,PRRX1,PTEN,RTN4,SELENOM,SPRY2,TGFBR3,TMEM119,TNRC6A,TPT1,TXNIP
GO:BP	developmental process	GO:0032502	FALSE	0.010174120085688734	1.9925031406731926	959	102	54	3315	ADAMTSL1,ANG,APBB2,ARMC5,ASPA,BHLHE22,BICC1,BNC2,C1QBP,CACNB4,CD81,CHRDL1,CXCL14,ERRFI1,FOS,FOXP1,GHR,HOXC4,IGFBP3,IRX1,KAZN,KCP,LAMB2,LRMDA,LRP3,MAGI2,MMP14,NAV3,NDN,NGRN,NUPR1,PARD3,PHB,PID1,PRRX1,PTEN,PTPRD,PTPRG,RERE,RTN4,RUNX1T1,SBF2,SDK1,SELENOM,SLC19A2,SPAG17,SPARC,SPRY2,TBX15,TGFBR3,TMEM119,TNRC6A,TPT1,TXNIP
GO:BP	negative regulation of biological process	GO:0048519	FALSE	0.0358383	1.4456527165434183	881	102	50	3315	ABCC2,ANG,APBB2,BICC1,BTG3,C1QBP,CACNB4,CAST,CHRDL1,CXCL14,EI24,EIF4EBP3,ERRFI1,FMO1,FOXP1,IGFBP3,IRX1,LIMA1,LRP3,MAGI2,MMP14,NAV3,NDN,NUPR1,PARD3,PDK4,PHB,PID1,PRRX1,PTEN,PTGFR,PTPRD,PTPRG,RERE,RRAGA,RTN4,RUNX1T1,SELENOS,SPARC,SPRY2,SRPX,TBX15,TGFBR3,TMEM115,TMEM119,TNRC6A,TNRC6B,TPRG1L,TPT1,TXNIP
