## Supplemental Table 4 for "A quantitative in vivo CRISPR-imaging platform identifies regulators of hyperplastic and hypertrophic adipose morphology in zebrafish"

### Sheet: Sheet1
zebrafish gene symbol	sgRNA1											sgRNA2											sgRNA3											sgRNA4											sgRNA5
	rank	target seq with PAM	genomic location	strand	GC content %	self-complementarity	MM0	MM1	MM2	MM3	Efficiency	rank	target seq	genomic location	strand	GC content %	self-complementarity	MM0	MM1	MM2	MM3	Efficiency	rank	target seq	genomic location	strand	GC content %	self-complementarity	MM0	MM1	MM2	MM3	Efficiency	rank	target seq	genomic location	strand	GC content %	self-complementarity	MM0	MM1	MM2	MM3	Efficiency	rank	target seq
prrx1b	1	AGAAATGGTCGGTTCTCAGGTGG	chr20:34512187	+	50	0	0	0	0	0	63.32	2	GATAGGTAGTCATTTGGACGTGG	chr20:34518262	-	45	1	0	0	0	0	57.48	5	GCGGAATGAGCGGGCGATGCTGG	chr20:34518159	+	70	1	0	0	0	0	43.85	4	TAGAGAGGACTTGGCACGTAGGG	chr20:34515297	+	50	2	0	0	0	0	56.21
foxp1b	33	GAGGCAGAGTCTGGTTGGGCTGG	chr6:43655602	+	65	1	0	0	0	0	48.12	1	GTGACCAATAACGGTCACCGGGG	chr6:43646604	-	55	1	0	0	0	0	76.47	10	GCCACTGTCCCAAACCCACTCGG	chr6:43616952	-	60	1	0	0	0	0	65.13	14	GAACGGCGCTCCGCCCAGTGTGG	chr6:43755702	-	75	2	0	0	0	0	62.92	15	GATGCAAGAGTCGGGGACAGAGG
phb	20	GCGAAGCTCTTTGAGTCCATTGG	chr3:15737403	+	50	0	0	0	0	0	40.9	4	GTAATGACGGGTACGTTGCGTGG	chr3:15741180	-	55	0	0	0	0	0	58.98	17	GTCCTGCAACCGGTCTGAACAGG	chr3:15741906	-	60	0	0	0	0	0	43.7	1	GTCATCTAGAATGAGGCCGAAGG	chr3:15744724	-	50	2	0	0	0	0	68.42	6	GCGGCCATCATCTCAGCCGAAGG
runx1t1	9	GGTCCTGGGAGCTCCCTGTGTGG	chr19:33752311	-	70	1	0	0	0	0	64.69	8	GGATGACAAACGGTCGGAGTGGG	chr19:33759376	-	55	0	0	0	0	0	63.96	28	GTATTGAGCCGGGTTCTGCTTGG	chr19:33765593	-	55	0	0	0	0	0	46.94	13	GCACTACCGTCTGGACGACATGG	chr19:33772313	+	60	2	0	0	0	0	60.89	46	GCTCAGCTGCCTTGCTCCACAGG
ptenb	1	TGTGCGTACTTGTTACACCGAGG	chr12:17414336	-	50	0	0	0	0	0	70.23	2	GAGTGACTATTCCCAGTCAGAGG	chr12:17409983	-	50	2	0	0	0	0	65.59	4	GGCCTTGCTCTTTCACAAGATGG	chr12:17409904	-	50	1	0	0	0	0	44.32	3	GGATGTTAGCGATAATGAACCGG	chr12:17401515	-	40	0	0	0	0	0	56.33
cacnb4a	2	GGCACATCTACACCCGACACGGG	chr9:38074211	+	60	0	0	0	0	0	64.78	19	GAAATGGCTGTGCCAGCGACAGG	chr9:38111674	-	60	4	0	0	0	0	49.78	21	GCTAGTTGGCCCATCACTAAAGG	chr9:38118431	+	50	1	0	0	0	0	46.21	1	GGGGTACGGTGAGAGTGCAGTGG	chr9:38125621	-	65	0	0	0	0	0	68.08	4	AGGCCACCGTTCAACTGGAGAGG
sparc	11	AACCCAGTCCAGGTGGAGACCGG	chr14:25947061	-	60	3	0	0	0	0	52.72	14	GTCTCCGATTGGAGCGGGGCAGG	chr14:25944748	+	70	1	0	0	0	0	48.56	5	GAAGTGGCAGGAGGACTCGTAGG	chr14:25944468	+	60	2	0	0	0	0	62.85	12	CAGCCAGTCTCTCATGCGCAGGG	chr14:25942659	+	60	1	0	0	0	0	49.18
pid1	1	GCGGTTCTTGGCGTTCGGTGTGG	chr18:46653239	+	65	0	0	1	0	0	58.61	6	GAATGTGCTGACGCTCCGGAAGG	chr18:46653316	-	60	1	1	0	0	0	61.37	4	GTGCGCATGCATCACCTGGACGG	chr18:46635751	-	60	0	1	0	0	0	61.68
sdk1a	110	GAAAGACGGTAACTCAGGGCCGG	chr3:41282747	-	55	0	0	0	0	0	52.22	32	GATTACAATCACTGGAGCCACGG	chr3:41165389	+	45	1	0	0	0	0	64.1	99	GGCCACCTGAATCTCATACTGGG	chr3:41103037	+	50	0	0	0	0	0	53.45	89	GCCGCACTCCAAAATGGCCGTGG	chr3:41139109	+	65	0	0	0	0	0	54.44
rerea	75	CAGGACCGCAACAATGAAAACGG	chr23:22873499	+	45	1	0	0	0	0	49.63	71	AAGAACTGGTCTGGATGCCCGGG	chr23:22888822	+	55	0	0	0	0	0	49.94	19	AAGTGTAGTGTCGTCTCGTGAGG	chr23:22889042	-	50	0	0	0	0	0	62.73	102	GTTGTCTGCGGTGCCTGCGATGG	chr23:22916690	-	65	0	0	0	0	0	39.68	47	GGCTCTGCCATCTGGGCTAGCGG
cxcl14	1	CATTTATTCGCTCAACACAGAGG	chr14:24410363	-	40	0	0	0	1	1	68.07	2	GCACTAGGAACCTTGTCAAGTGG	chr14:24406543	-	50	1	1	0	0	0	63.51	6	GAAACGCGACACATTTTCCATGG	chr14:24406603	+	45	0	0	1	0	1	53.65
ptprga	17	GGGCCGTTTCAAAGCCGAGAAGG	chr11:5266079	+	60	1	0	0	0	0	63.18	7	GGGGAACCCGTACGGTACCGAGG	chr11:5362788	+	70	2	0	0	0	0	66.92	5	GCGGTAGTAGCTCCCGATGGAGG	chr11:5349143	-	65	1	0	0	0	0	67.99	9	CGGGATGACAGTGTGCCCACCGG	chr11:4954035	-	65	0	0	0	0	0	64.3	62	GATCGTAGGTGATCTCTGGCCGG
ptprdb	2	GAGAACGCTAAGACGCGTAGAGG	chr1:19209355	+	55	1	0	0	0	0	66.46	6	CTACAGAAGCGCCTACCAGCCGG	chr1:19215294	-	60	0	0	0	0	0	59.58	29	GCGGTGAACTCAATCGGTCGCGG	chr1:19209355	+	55	1	0	0	0	0	66.46	11	GCCGATATTGGTCCGCACAGAGG	chr1:19182645	-	60	2	0	0	0	0	67.02	66	GTAGCGTGTTCCTTCACTGTTGG
lrmda	5	GTATGGAGCCGTGGTAACCTGGG	chr13:17129642	+	55	1	0	0	0	0	58.67	16	GGTGGAAGTGACGCCAGCCCTGG	chr13:17128341	-	70	1	0	0	0	0	40.88	14	TGTCCTGCATTGGGCATGACTGG	chr13:17463742	-	55	0	0	0	0	0	44.26	9	CGGTCAGAGGCCCAAGCACGTGG	chr13:17117842	-	70	1	0	0	0	0	52.42
txnipa	5	GCCATGAAGGTCCTGGGAGTCGG	chr19:24488800	+	60	0	0	0	0	0	59.45	13	GTACTACGTGAAGGCTCTGATGG	chr19:24489508	+	50	0	0	0	0	0	50.08	1	GAACACCTGCTCTCGCATCGTGG	chr19:24489922	+	60	0	0	0	0	0	73.64	2	GGCACTGTTCCAATGACCAGGGG	chr19:24490280	-	55	0	0	0	0	0	69.16
tmem115	8	GTGTGACACCAAGAAGGTAAGGG	chr8:25893640	-	45	0	0	0	0	0	59.86	7	GGCGCACCTGCCTTTCTGGGTGG	chr8:25893926	+	70	1	0	0	0	0	61.09	3	GGTGAAGCGATACGATGTTGGGG	chr8:25894288	+	50	0	0	0	0	0	62.76	11	GTGTTGAAGACCAGTCGGCTTGG	chr8:25896829	+	55	0	0	0	0	0	54.91
tbx15	6	GATCAGGGCTTCAACCGAGAAGG	chr9:21067602	+	55	0	0	0	0	0	62.19	11	GGCGGAAGTCAGGTCCGCCGGGG	chr9:21063637	+	75	3	0	0	0	0	63.93	5	GTCCACTGGTACAATGTCCATGG	chr9:21059568	+	50	0	0	0	0	0	62.39	2	GGGTGAATGTAAACTCTGGGCGG	chr9:21055754	+	50	0	0	0	0	0	72.64
mmp14b	9	TGTGTGCGCAAATCACCAGGGGG	chr2:38173635	-	55	0	1	0	0	0	75.44	17	AAGAAGCGCTACGCCATCCAGGG	chr2:38174243	+	55	0	1	0	0	0	58.99	14	GAGATCTCTCTGAATCGCAAAGG	chr2:38174717	-	45	0	1	0	0	0	62.58	4	GGGCGTCTCAGGGGTGACAGGGG	chr2:38177857	-	70	0	0	1	0	0	50.11	19	AAACGACCCATCCGCCATCATGG
cd81a	4	CGACACCATGGGCGTGGGCGTGG	chr7:33023276	-	75	0	0	0	0	0	47.18	12	TAATCTTGGGGGTTTCTCTCTGG	chr7:33014054	-	45	0	0	0	0	1	40.11	8	GTCTACATCTTGATTGCCGTCGG	chr7:32992106	-	45	1	0	0	0	1	61.59	5	CCAGGGCAGCGATGCCGATCAGG	chr7:32988435	+	70	1	0	0	0	0	39.3
aspa	1	TAGTACGCGAACTCATAGCGGGG	chr5:62340954	-	50	0	0	0	0	0	72.47	7	GCAACGGAGATCGAACGAAAAGG	chr5:62341078	+	50	2	0	0	0	0	61.4	5	CAGATGTTCGGACCCAAAGGAGG	chr5:62345301	+	55	2	0	0	0	0	63.16	9	GACGATACTAAAGCATGCGCTGG	chr5:62349792	+	50	0	0	0	0	0	51.76
srpx	19	ACTTCCTAAAGATGGACACCTGG	chr9:30294138	+	45	1	0	0	0	0	56.48	1	TTCTTATAACGCTCTCCACGTGG	chr9:30304527	-	45	0	0	0	0	0	73.8	22	CACTTGAAACCTCCATTAGCAGG	chr9:30306380	-	45	0	0	0	0	0	54.4	2	TCTGGGAAGTATGAGCCTGGAGG	chr9:30308158	-	55	0	0	0	0	0	70.96	8	GTAGTGATTGGCAGCCGAGGGGG
pard3ab	50	GTCGTGGTTCCGTGCGGAGACGG	chr2:43205228	+	65	2	0	0	0	0	52.66	35	GCGATGTCTTTCTCTGAACCGGG	chr2:43255524	+	50	0	0	0	0	0	56.45	13	GTAGTCTTCCCCGTGATGCAGGG	chr2:43260543	+	55	0	0	0	0	0	62.18	10	GCTGTCCAGATCATTGGTGAGGG	chr2:43279629	-	50	0	0	0	0	0	65.02
nav3	49	GCTTATTAAGGACCTGACTCAGG	chr4:20861670	+	45	2	0	0	0	0	57.45	14	GCACGATATACAAGTCCACCAGG	chr4:20893576	+	50	0	0	0	0	0	63.98	32	GATCCGGAACTTTTCCAACATGG	chr4:20902975	-	45	1	0	0	0	0	60.1	2	GCACGGGTATCAGCAATGGGCGG	chr4:20951025	+	60	1	0	0	0	0	73.04
lamb2	89	GGGTTGGACTGAGGATCATAAGG	chr23:20231832	+	50	2	0	0	0	0	47.09	21	GGTCCTCGATCCTGATAGCAGGG	chr23:20221405	+	55	1	0	0	0	0	62.38	3	TGCCGGAAACTGTACCCCTGGGG	chr23:20210673	+	60	1	0	0	0	0	70.38	31	GCATATGGTCAGCGCTGTGATGG	chr23:20201919	-	55	0	0	0	0	0	58.15	23	GCCACTGGTATCATGACTCAAGG
kazna	12	GGATGTGGCGAACCTGCGCGCGG	chr8:26792544	-	70	0	1	0	0	0	60.52	16	GCAGGAGTTGGACAGAGCCAAGG	chr8:26746022	-	60	1	1	0	0	0	59.65	3	GACGACGGTCTCTGTTGGCATGG	chr8:26731851	+	60	1	0	1	0	0	56.5	27	GGCGCCCATGTGTCGTTGGAGGG	chr8:26723000	-	65	0	1	0	0	0	52.99
